# The proteostasis interactomes of trafficking-deficient K_V_11.1 variants associated with Long QT Syndrome and pharmacological chaperone rescue

**DOI:** 10.1101/2024.01.31.574410

**Authors:** Christian L. Egly, Lea Barny, Tri Do, Eli F. McDonald, Lars Plate, Bjorn C. Knollmann

## Abstract

**Introduction:** The voltage gated potassium ion channel K_V_11.1 plays a critical role in cardiac repolarization. Genetic variants that render Kv11.1 dysfunctional cause Long QT Syndrome (LQTS), which is associated with fatal arrhythmias. Approximately 90% of LQTS-associated variants cause intracellular protein transport (trafficking) dysfunction, which can be rescued by pharmacological chaperones like E-4031. Protein folding and trafficking decisions are regulated by chaperones, protein quality control factors, and trafficking machinery, comprising the cellular proteostasis network. Here, we test whether trafficking dysfunction is associated with alterations in the proteostasis network of pathogenic Kv11.1 variants, and whether pharmacological chaperones can normalize the proteostasis network of responsive variants.

**Methods:** We used affinity-purification coupled with tandem mass tag-based quantitative mass spectrometry to assess protein interaction changes in human embryonic kidney (HEK293) cells expressing wild-type (WT) K_V_11.1 or trafficking-deficient channel variants in the presence or absence of E-4031.

**Resultsa:** We identified 573 core K_V_11.1 protein interactors. Both variants K_V_11.1-G601S and K_V_11.1-G601S-G965* had significantly increased interactions with proteins responsible for folding, trafficking, and degradation compared to WT. We found that proteasomal degradation is a key component for K_V_11.1 degradation and that the K_V_11.1-G601S-G965* variant was more responsive to E-4031 treatment. This suggests a role in the C-terminal domain and the ER retention motif of K_V_11.1 in regulating trafficking.

**Conclusion:** Our report characterizes the proteostasis network of K_V_11.1, two trafficking deficient K_V_11.1 variants, and variants treated with a pharmacological chaperone. The identified protein interactions could be targeted therapeutically to improve K_V_11.1 trafficking and treat Long QT Syndrome.
