## Supplementary Table 2 for "The proteostasis interactomes of trafficking-deficient K_V_11.1 variants associated with Long QT Syndrome and pharmacological chaperone rescue"

### Sheet: Table 2 - TMT labeling
TMT Label	Run 1	Run 2	Run 3	Run 4
126	Untransfected - replicate 1	Untransfected - replicate 1	WT - replicate 1	Untransfected - replicate 1
127N	Untransfected - replicate 2	Untransfected - replicate 2	WT - replicate 2	Untransfected - replicate 2
127C	Untransfected - replicate 3	Untransfected - replicate 3	Untransfected - replicate 1	WT - replicate 1
128N	Untransfected - replicate 4	Untransfected - replicate 4	Untransfected - replicate 2	WT - replicate 2
128C	WT replicate 1	WT - replicate 1	G601S-DMSO - replicate 1	G965X-DMSO - replicate 1
129N	WT - replicate 2	WT - replicate 2	G601S-DMSO - replicate 2	G965X-E4031 - replicate 1
129C	WT - replicate 3	WT - replicate 3	G601S-DMSO - replicate 3	G601S-DMSO - replicate 1
130N	WT - replicate 4	WT - replicate 4	G601S-E4031 - replicate 1	G601S-DMSO - replicate 2
130C	G965X - replicate 1	G965X-DMSO - replicate 1	G601S-E4031 - replicate 2	G601S-DMSO - replicate 3
131N	G965X - replicate 2	G965X-DMSO - replicate 2	G601S-E4031 - replicate 3	G601S-DMSO - replicate 4
131C	G965X - replicate 3	G965X-DMSO - replicate 3	**	G601S-DMSO - replicate 5
132N	G965X - replicate 4	G965X-DMSO - replicate 4	**	G601S-DMSO - replicate 6
132C	G965X-E4031 - replicate 1	G965X-DMSO - replicate 5	**	G601S-DMSO - replicate 7
133N	G965X-E4031 -replicate 2	G965X-E4031 - replicate 1	**	G601S-E4031 - replicate 1
133C	G965X-E4031 - replicate 3	G965X-E4031 - replicate 2	**	G601S-E4031 - replicate 2
134N	**	G965X-E4031 - replicate 3	**	G601S-E4031 - replicate 3
134C	**	G965X-E4031 - replicate 4	**	**
135N	**	G965X-E4031 - replicate 5	**	**
