## Supplementary Table 4 for "The proteostasis interactomes of trafficking-deficient K_V_11.1 variants associated with Long QT Syndrome and pharmacological chaperone rescue"

### Sheet: Table 4 - manual GO terms
Accession	Gene Symbol	GO term
P54652	HSPA2	folding
Q8WWC4	MAIP1	mitochondrial homeostasis
Q12809	KCNH2	BAIT
P27348	YWHAQ	signaling
Q15836	VAMP3	trafficking
Q9BYI3	HYCC1	signaling
O75665	OFD1	cell cycle
Q96EY1	DNAJA3	apoptosis
Q9H9Y6	POLR1B	transcription
Q96KM6	ZNF512B	transcription
Q9NXW2	DNAJB12	folding
P61981	YWHAG	signaling
P53350	PLK1	cell cycle
P63104	YWHAZ	signaling
P28288	ABCD3	transport
P07196	NEFL	cytoskeleton
P31946	YWHAB	signaling
Q04917	YWHAH	signaling
P16278	GLB1	kinase
P31689	DNAJA1	folding
P18887	XRCC1	DNA repair
Q9NNW5	WDR6	cell cycle
O75477	ERLIN1	cholesterol transport
Q12931	TRAP1	folding
P62258	YWHAE	signaling
Q9P0K7	RAI14	differentiation
Q5XKP0	MICOS13	mitochondrial architecture
P16615	ATP2A2	calcium signaling
Q53GQ0	HSD17B12	metabolism
P41219	PRPH	cytoskeleton
Q00325	SLC25A3	transport
P61026	RAB10	trafficking
Q9BQ70	TCF25	transcription
P08670	VIM	cytoskeleton
Q8WYL5	SSH1	cytoskeleton
Q6NUK1	SLC25A24	transport
Q9P035	HACD3	metabolism
P12236	SLC25A6	transport
Q9BXW9	FANCD2	DNA repair
O75179	ANKRD17	cell cycle
Q96P70	IPO9	nuclear import/export
Q13618	CUL3	degradation
O60762	DPM1	glycosylation
P61964	WDR5	transcription
Q9Y4B5	MTCL1	cytoskeleton
Q16352	INA	cytoskeleton
O60884	DNAJA2	folding
P68371	TUBB4B	cytoskeleton
Q8WWI1	LMO7	uncharacterized
P62829	RPL23	translation
Q4KMQ1	TPRN	uncategorized
P42695	NCAPD3	cell cycle
P05388	RPLP0	translation
P27635	LOC100768740; LOC101344695; LOC105294701; LOC112632580; Rpl10; RPL10	translation
Q9BZL4	PPP1R12C	phosphatase
Q99959	PKP2	cell adhesion
P13591	NCAM1	cell adhesion
P08727	KRT19	cytoskeleton
Q9BWT7	CARD10	signaling
Q6UVY6	MOXD1	metabolism
P35580	MYH10	cytoskeleton
P42677	RPS27	RNA processing
P51784	USP11	DNA repair
Q9UNL2	SSR3	folding
O75475	PSIP1	transcription
Q16643	DBN1	cytoskeleton
Q5RKV6	EXOSC6	translation
Q6IQ23	PLEKHA7	cell adhesion
O94905	ERLIN2	cholesterol transport
O43852	CALU	folding
P53618	COPB1	trafficking
P28290	ITPRID2	cytoskeleton
O95757	HSPA4L	folding
Q96C36	PYCR2	biosynthesis
Q9NQX4	MYO5C	cytoskeleton
Q15369	ELOC	transcription
Q9Y4F1	FARP1	GTPase activity
P63092	GNAS	signaling
P62736	ACTA2	muscle contraction
O94822	LTN1	degradation
P11233	RALA	GTPase activity
Q92614	MYO18A	cytoskeleton
Q9BY12	SCAPER	uncategorized
O14967	CLGN	folding
P07947	YES1	kinase
P62873	GNB1	signaling
Q9HAV0	GNB4	signaling
Q9UJZ1	STOML2	biosynthesis
P07437	TUBB	cytoskeleton
Q9P2M7	CGN	cytoskeleton
P61160	ACTR2	cytoskeleton
Q9H3U1	UNC45A	folding
Q9NR30	DDX21	enzyme
A6NIH7	UNC119B	uncategorized
Q9UM00	ALDH9A1; LOC101358260; LOC102825716; LOC103080131; LOC111151022; LOC112839227; Tmco1; TMCO1	metabolism
P67812	SEC11A	translocation
Q9P0M6	MACROH2A2	transcription
Q14980	NUMA1	cell division
Q8TCT9	HM13	degradation
Q07157	TJP1	cell adhesion
Q96PE2	ARHGEF17	GTPase activity
P23396	RPS3	RNA processing
P68363	TUBA1B	cytoskeleton
P41091	EIF2S3	translation
O95394	PGM3	glycosylation
Q9UN37	VPS4A	trafficking
Q9Y608	LRRFIP2	signaling
Q14192	FHL2	transcription
P54619	PRKAG1	kinase
P62979	RPS27A	RNA processing
Q13724	MOGS	uncategorized
Q9Y5A9	YTHDF2	cell cycle
Q9NZ01	TECR	metabolism
A1L390	PLEKHG3	GTPase activity
P55072	VCP	proteasomal degradation
Q3ZCQ8	TIMM50	translocation
Q96HC4	PDLIM5	uncategorized
Q99567	NUP88	nuclear import/export
P57088	TMEM33	uncategorized
Q9NWH9	SLTM	transcription
O95425	SVIL	cytoskeleton
Q9UBV2	SEL1L	degradation
Q9Y446	PKP3	cell adhesion
P46782	RPS5	RNA processing
Q9ULJ8	PPP1R9A	cytoskeleton
Q8IXS6	PALM2	cytoskeleton
Q8NI27	THOC2	RNA processing
P13010	XRCC5	DNA repair
Q6WCQ1	MPRIP	cytoskeleton
Q86SQ0	PHLDB2	cytoskeleton
O60784	TOM1	autophagy
Q15208	STK38	kinase
Q9BZF9	UACA	apoptosis
Q92828	CORO2A	cytoskeleton
Q8IXB1	DNAJC10	folding
O95674	CDS2	metabolism
P61158	ACTR3	cytoskeleton
Q9UJS0	SLC25A13	transport
Q9Y4W6	AFG3L2	ATPase
O43663	PRC1	cell cycle
Q08043	ACTN3	cytoskeleton
Q15149	PLEC	cytoskeleton
Q86XJ1	GAS2L3	cytoskeleton
Q96D53	COQ8B	enzyme
Q9BSJ2	TUBGCP2	cytoskeleton
O75190	DNAJB6	folding
Q12789	GTF3C1	transcription
P35241	RDX	cytoskeleton
Q9UL42	PNMA2	apoptosis
Q9BVK6	TMED9	trafficking
P61619	SEC61A1	translocation
Q6IAN0	DHRS7B	enzyme
Q9NSV4	DIAPH3	cytoskeleton
Q7KZF4	SND1	transcription
Q6Y1H2	HACD2	metabolism
Q9UNF1	MAGED2	ion transport
P36873	PPP1CC	phosphatase
P62308	SNRPG	RNA processing
Q14247	CTTN	cytoskeleton
P05023	ATP1A1	ion transport
P61225	RAP2B	GTPase activity
P60660	MYL6	cytoskeleton
P24844	MYL9	cytoskeleton
Q08J23	NSUN2	RNA processing
Q9BV38	WDR18	RNA processing
Q8N1F7	NUP93	nuclear import/export
P08590	MYL3	cytoskeleton
Q9UH99	SUN2	cytoskeleton
Q14694	USP10	DNA repair
P54289	CACNA2D1	ion transport
O15020	SPTBN2	cytoskeleton
Q9HCM4	EPB41L5	cytoskeleton
O75533	SF3B1	RNA processing
O15145	ARPC3	cytoskeleton
P02538	KRT6A	cytoskeleton
Q8IY63	AMOTL1	signaling
O15511	ARPC5	cytoskeleton
Q96EY7	PTCD3	RNA processing
O95373	IPO7	nuclear import/export
Q14739	LBR	nuclear import/export
P35221	CTNNA1	cytoskeleton
P51532	SMARCA4	transcription
P52907	CAPZA1	trafficking
O60299	LZTS3	cytoskeleton
Q86UP2	KTN1	cytoskeleton
Q8NBU5	ATAD1	ATPase
Q9BPW8	NIPSNAP1	mitochondrial structure/function
Q5T5U3	ARHGAP21	GTPase activity
O75489	NDUFS3	metabolism
Q5SQN1	SNAP47	transport
Q9Y2D5	AKAP2	cytoskeleton
P51114	FXR1	translation
P14373	TRIM27	degradation
Q9H3S7	PTPN23	protein transport
Q6YHK3	CD109	signaling
O15144	ARPC2	cytoskeleton
Q96DZ1	ERLEC1	folding
Q8N2K0	ABHD12	metabolism
Q9BVA1	TUBB2B	cytoskeleton
Q16555	DPYSL2	endocytosis
A5YKK6	CNOT1	transcription
Q92769	HDAC2	transcription
Q8N766	EMC1	folding
O14802	POLR3A	transcription
O43143	DHX15	translation
Q7RTP6	MICAL3	cytoskeleton
P47756	CAPZB	cytoskeleton
Q9H300	PARL	proteolysis
Q9NTJ5	SACM1L	metabolism
Q16795	NDUFA9	mitochondrial function
Q8NF37	LPCAT1	metabolism
P62070	RRAS2	differentiation
P19784	CSNK2A2	signaling
Q99733	NAP1L4	folding
P04899	GNAI2	signaling
Q9H0A0	NAT10	translation
P62136	PPP1CA	phosphatase
Q9Y512	SAMM50	metabolism
O15260	SURF4	transport
Q13637	RAB32	trafficking
Q9NVS9	PNPO	biosynthesis
Q9Y312	AAR2	spliceosome
Q13200	PSMD2	proteasomal degradation
Q5M775	SPECC1	cytoskeleton
Q14669	TRIP12	degradation
Q9BQ04	RBM4B	RNA processing
O75718	CRTAP	folding
P62191	PSMC1	proteasomal degradation
P13674	P4HA1	collagen synthesis
Q5JTV8	TOR1AIP1	cytoskeleton
Q8N8S7	ENAH	cytoskeleton
P40616	ARL1	GTPase activity
Q12959	DLG1	cytoskeleton
O95299	NDUFA10	metabolism
P13861	PRKAR2A	signaling
Q14257	RCN2	uncategorized
O00264	PGRMC1	signaling
O14727	APAF1	apoptosis
Q9ULV4	CORO1C	cytoskeleton
Q92600	CNOT9	translation
O00231	PSMD11	proteasomal degradation
O75083	WDR1	cytoskeleton
P04844	RPN2	glycosylation
Q9UNM6	PSMD13	proteasomal degradation
P24390	KDELR1	trafficking
O00161	SNAP23	transport
P09669	COX6C	metabolism
Q03135	CAV1	endocytosis
Q9Y305	ACOT9	metabolism
Q9BU23	LMF2	folding
Q9P2E9	RRBP1	translocation
P28070	PSMB4	proteasomal degradation
P35749	MYH11	cytoskeleton
P26641	EEF1G	translation
Q9NVI1	FANCI	DNA repair
Q14152	EIF3A	translation
P51571	SSR4	translocation
Q56VL3	OCIAD2	endocytosis
Q6P3X3	TTC27	uncategorized
Q12800	TFCP2	transcription
Q14571	ITPR2	signaling
Q9Y4K1	CRYBG1	cytoskeleton
Q9Y3L5	RAP2C	GTPase activity
Q9UGI8	TES	cytoskeleton
O14936	CASK	trafficking
O43719	HTATSF1	transcription
A5A3E0	POTEF	uncategorized
P17987	TCP1	folding
Q7Z406	MYH14	cytoskeleton
P04843	RPN1	glycosylation
P53985	SLC16A1	transport
P61009	SPCS3	translocation
O43242	PSMD3	proteasomal degradation
O43795	MYO1B	cytoskeleton
P62834	RAP1A	GTPase activity
P25205	MCM3	transcription
O75063	FAM20B	kinase
P43307	SSR1	translocation
P27482	CALML3	calcium signaling
P42285	MTREX	translation
O15085	ARHGEF11	GTPase activity
P27824	CANX	folding
P49755	TMED10	trafficking
Q9BZE4	GTPBP4	translation
Q96FS4	SIPA1	GTPase activity
Q02241	KIF23	cell cycle
O75431	MTX2	transport
P07814	EPRS1	translation
Q15008	PSMD6	proteasomal degradation
Q14697	GANAB	folding
O15460	P4HA2	collagen synthesis
Q9ULV0	MYO5B	cytoskeleton
P14649	MYL6B	cytoskeleton
Q6ZXV5	TMTC3	glycosylation
Q9UPN3	MACF1	cytoskeleton
Q96AX1	VPS33A	trafficking
P25787	PSMA2	proteasomal degradation
Q9ULE3	DENND2A	transport
Q92599	SEPTIN8	GTPase activity
P49327	FASN	metabolism
P78347	GTF2I	transcription
Q9UBX3	SLC25A10	transport
Q52LJ0	FAM98B	uncategorized
Q86XI2	NCAPG2	cell cycle
P61421	ATP6V0D1	ion transport
Q96J02	ITCH	degradation
O00159	MYO1C	cytoskeleton
O75534	CSDE1	translation
Q9BW27	NUP85	nuclear import/export
P00387	CYB5R3	metabolism
Q9BXB5	OSBPL10	transport
Q9NS69	TOMM22	translocation
P46108	CRK	cytoskeleton
Q86V48	LUZP1	uncategorized
P05783	KRT18	membrane organization
P43304	GPD2	metabolism
P23497	SP100	transcription
Q13283	G3BP1	GTPase activity
Q9NR12	PDLIM7	differentiation
P06753	TPM3	cytoskeleton
Q9UMS4	PRPF19	degradation
Q9UPT5	EXOC7	trafficking
P55084	HADHB	metabolism
P57740	NUP107	nuclear import/export
P35998	PSMC2	proteasomal degradation
P13489	RNH1	RNA processing
Q9UBU9	NXF1	RNA processing
Q14643	ITPR1	apoptosis
Q9BQE3	TUBA1C	cytoskeleton
O15231	ZNF185	differentiation
P67870	CSNK2B	signaling
Q5JPE7	NOMO2	folding
P48556	PSMD8	proteasomal degradation
Q9H1I8	ASCC2	DNA repair
Q92616	GCN1L1	translation
P18085	ARF4	trafficking
P61586	RHOA	GTPase activity
P49795	RGS19	signaling
Q8WUZ0	BCL7C	apoptosis
Q13045	FLII	transcription
P46379	BAG6	degradation
Q9NVX2	NLE1	apoptosis
O00214	LGALS8	autophagy
Q96BM9	ARL8A	GTPase activity
Q92900	UPF1	degradation
Q9BUF5	TUBB6	cytoskeleton
P43686	PSMC4	proteasomal degradation
O14639	ABLIM1	cytoskeleton
Q15645	TRIP13	transcription
O95292	VAPB	trafficking
Q9Y6J9	TAF6L	DNA binding
Q08209	PPP3CA	phosphatase
P42771	CDKN2A	cell cycle
O15143	ARPC1B	cytoskeleton
Q03001	DST	cytoskeleton
Q96GD4	AURKB	cell cycle
Q9Y5K6	CD2AP	cytoskeleton
O75832	PSMD10	proteasomal degradation
P25788	PSMA3	proteasomal degradation
P12931	SRC	kinase
Q04637	EIF4G1	translation
Q9P0J0	NDUFA13	metabolism
P60953	CDC42	GTPase activity
Q15046	KARS1	translation
Q9UJW0	DCTN4	trafficking
P21964	COMT	enzyme
O95573	ACSL3	metabolism
Q92604	LPGAT1	metabolism
P78346	RPP30	RNA processing
Q15286	RAB35	trafficking
Q96H35	RBM18	RNA processing
Q9NX40	OCIAD1	endocytosis
P40937	RFC5	transcription
Q9H7D7	WDR26	degradation
P41214	EIF2D	translation
Q9Y2A7	NCKAP1	cytoskeleton
Q0ZGT2	NEXN	cytoskeleton
P63261	ACTG1	cytoskeleton
P10644	PRKAR1A	signaling
Q99442	SEC62	folding
Q96A33	CCDC47	degradation
Q9HAV4	XPO5	nuclear import/export
P33947	KDELR2	trafficking
Q9BR76	CORO1B	cytoskeleton
O00515	LAD1	cytoskeleton
Q9Y2Q5	LAMTOR2	signaling
O14617	AP3D1	trafficking
P06576	ATP5F1B	metabolism
P16435	POR	drug metabolism
P61106	RAB14	trafficking
Q8NC56	LEMD2	nuclear import/export
P60900	PSMA6	proteasomal degradation
P31939	ATIC	metabolism
Q9Y2L9	LRCH1	GTPase activity
Q6IAA8	LAMTOR1	signaling
Q9Y6C9	MTCH2	transport
Q13813	SPTAN1	cytoskeleton
Q6STE5	SMARCD3	transcription
P19105	MYL12A	cytoskeleton
O75116	ROCK2	kinase
Q96DX4	RSPRY1	proteolysis
Q9H792	PEAK1	cytoskeleton
P62745	RHOB	apoptosis
Q13617	CUL2	degradation
P55060	CSE1L	nuclear import/export
P05787	KRT8	cytoskeleton
P35658	NUP214	nuclear import/export
Q96JJ7	TMX3	folding
Q13310	PABPC4	RNA processing
P54578	USP14	DNA repair
P19022	CDH2	uncategorized
Q9NRX1	PNO1	RNA processing
Q15904	ATP6AP1	metabolism
P78344	EIF4G2	translation
P27816	MAP4	cytoskeleton
O14950	MYL12B	cytoskeleton
Q69YQ0	SPECC1L	cell cycle
P49821	NDUFV1	metabolism
P35613	BSG	angiogenesis
Q9UBF2	COPG2	trafficking
P84077	ARF1	trafficking
Q9NSD9	FARSB	translation
P83916	CBX1	transcription
Q01082	SPTBN1	cytoskeleton
Q96N66	MBOAT7	metabolism
Q15417	CNN3	muscle contraction
Q9UNX4	WDR3	RNA processing
Q9H299	SH3BGRL3	cytoskeleton
Q6NYC8	PPP1R18	cytoskeleton
P11137	MAP2	cytoskeleton
P39656	DDOST	glycosylation
Q9NQW6	ANLN	cytoskeleton
P46821	MAP1B	cytoskeleton
P10768	ESD	enzyme
P52948	NUP98	nuclear import/export
Q9UJU6	DBNL	endocytosis
Q14651	PLS1	cytoskeleton
Q96A65	EXOC4	trafficking
Q562R1	ACTBL2	cytoskeleton
O75396	SEC22B	trafficking
Q13492	PICALM	endocytosis
Q10471	GALNT2	glycosylation
Q8WWK9	CKAP2	cell cycle
Q96M96	FGD4	GTPase activity
Q8IWZ3	ANKHD1	translation
Q99436	PSMB7	proteasomal degradation
O76094	SRP72	RNA processing
Q9UBB4	ATXN10	signaling
O15173	PGRMC2	signaling
Q15019	SEPTIN2	GTPase activity
P0CG39	POTEJ	uncategorized
P12004	PCNA	DNA repair
Q8N684	CPSF7	translation
P55196	AFDN	cell adhesion
Q9Y371	SH3GLB1	autophagy
P08240	SRPRA	RNA processing
Q9NVH1	DNAJC11	folding
Q13015	MLLT11	transcription
Q86VU5	COMTD1	transferase
P61224	RAP1B	GTPase activity
O00541	PES1	RNA processing
O95817	BAG3	folding
Q9UKS6	PACSIN3	endocytosis
P12955	PEPD	proteolysis
Q9Y2T2	AP3M1	trafficking
P07355	ANXA2	calcium signaling
Q13155	AIMP2	translation
Q9UG63	ABCF2	ATPase
O75367	H2afy; H2AFY; LOC100466888; LOC101338325; LOC101381952; LOC101564704; LOC102987354; LOC103079324; LOC103663804; LOC105869993; LOC106989149; LOC110591142; LOC111141291; LOC111182462; LOC112404331; LOC112625777; LOC112815157; LOC112861289; LOC112917035; LOC113928700; LOC114891795; LOC115516119; LOC116529369; LOC116750637; MACROH2A1	transcription
O75367	MACROH2A1	transcription
Q9H857	NT5DC2	uncategorized
O75369	FLNB	cytoskeleton
P35579	MYH9	cytoskeleton
P13796	LCP1	cytoskeleton
Q01581	HMGCS1	metabolism
O94776	MTA2	transcription
P19525	EIF2AK2	kinase
Q9UMX0	UBQLN1	degradation
P54920	NAPA	trafficking
O94906	PRPF6	RNA processing
P07099	EPHX1	metabolism
P09543	CNP	signaling
Q7Z460	CLASP1	cell cycle
Q6PD62	CTR9	transcription
P62304	SNRPE	RNA processing
P21333	FLNA	cytoskeleton
Q9UHG3	PCYOX1	metabolism
O43252	PAPSS1	signaling
O75935	DCTN3	trafficking
P12235	SLC25A4	transport
Q96BN8	OTULIN	deubiquitination
O60437	PPL	cell adhesion
Q8WU90	ZC3H15	uncategorized
Q9BZQ8	NIBAN1	translation
Q16658	FSCN1	cytoskeleton
O00303	EIF3F	translation
Q6NZI2	CAVIN1	endocytosis
P53621	COPA	trafficking
Q9HDC9	APMAP	metabolism
P60981	DSTN	cytoskeleton
Q9UNF0	PACSIN2	endocytosis
Q15386	UBE3C	degradation
Q15555	MAPRE2	cytoskeleton
Q6AI08	HEATR6	uncategorized
Q14195	DPYSL3	cytoskeleton
O75694	NUP155	nuclear import/export
P08865	RPSA	RNA processing
Q9BY67	CADM1	signaling
Q7L1Q6	BZW1	translation
Q9P0L0	VAPA	trafficking
O00469	PLOD2	collagen synthesis
P28074	PSMB5	proteasomal degradation
P26196	DDX6	translation
P06865	HEXA	metabolism
Q9Y285	FARSA	translation
P46940	IQGAP1	signaling
Q14566	MCM6	transcription
Q13459	MYO9B	cytoskeleton
P61020	RAB5B	endocytosis
Q02809	PLOD1	collagen synthesis
P18206	VCL	cell adhesion
P51151	RAB9A	trafficking
Q8N3V7	SYNPO	cytoskeleton
Q96QK1	VPS35	trafficking
P54136	RARS1	translation
O94826	TOMM70	translocation
Q9Y295	DRG1	GTPase activity
Q14318	FKBP8	folding
Q08AE8	SPIRE1	cytoskeleton
P13797	PLS3	cytoskeleton
Q96EP5	DAZAP1	differentiation
P12814	ACTN1	cytoskeleton
P62195	PSMC5	proteasomal degradation
Q9Y4P3	TBL2	translation
O75128	COBL	cytoskeleton
P08134	RHOC	GTPase activity
Q9Y281	CFL2	cytoskeleton
P67936	TPM4	cytoskeleton
P47897	QARS1	biosynthesis
P04083	ANXA1	calcium signaling
Q7L2H7	EIF3M	translation
O43776	NARS1	synthesis
Q6NSI4	RADX	DNA repair
Q96KP4	CNDP2	proteolysis
O75044	SRGAP2	GTPase activity
P60842	EIF4A1	translation
Q12769	NUP160	nuclear import/export
P35606	COPB2	trafficking
Q96PU5	NEDD4L	degradation
O00178	GTPBP1	GTPase activity
P28066	PSMA5	proteasomal degradation
Q7L2E3	DHX30	translation
Q96AG4	LRRC59	nuclear import/export
P37802	TAGLN2	cytoskeleton
Q7Z4H8	POGLUT3	signaling
Q00341	HDLBP	metabolism
P09493	TPM1	cytoskeleton
O43148	RNMT	RNA processing
O43707	ACTN4	cytoskeleton
Q9NX14	NDUFB11	metabolism
Q8TEM1	NUP210	nuclear import/export
O96019	ACTL6A	transciption
P55809	OXCT1	metabolism
P13073	COX4I1	metabolism
Q9Y3D0	CIAO2B	uncategorized
Q05682	CALD1	muscle contraction
P24928	POLR2A	transcription
P56556	NDUFA6	metabolism
Q9UK61	TASOR	transcription
Q92552	MRPS27	translation
O95747	OXSR1	kinase
O96008	TOMM40	translocation
P31930	UQCRC1	uncategorized
Q8N1A0	KRT222	cytoskeleton
