## Supplementary Table 6 for "The proteostasis interactomes of trafficking-deficient K_V_11.1 variants associated with Long QT Syndrome and pharmacological chaperone rescue"

### Sheet: Sheet1
Category	Term	Count	%	PValue	Genes	List Total	Pop Hits	Pop Total	Fold Enrichment	Bonferroni	Benjamini	FDR
GOTERM_BP_DIRECT	GO:0030036~actin cytoskeleton organization	36	6.33803	6.13484e-16	23603, 92521, 10092, 9260, 7082, 121512, 6709, 54434, 23384, 1398, 832, 998, 6624, 10611, 4627, 9475, 11252, 154810, 57175, 2317, 2316, 387, 2314, 81624, 2017, 301, 6711, 81, 9826, 283431, 56907, 6712, 10049, 87, 9828, 829	552	233	19462	5.44747	1.82521e-12	1.68095e-12	1.638e-12
GOTERM_BP_DIRECT	GO:0007015~actin filament organization	23	4.0493	4.99242e-10	23603, 23607, 7168, 4430, 4641, 1495, 57175, 7170, 7171, 387, 388, 389, 55930, 1266, 23164, 998, 8407, 6624, 4645, 1739, 1627, 55607, 87	552	155	19462	5.23172	1.36792e-06	6.83962e-07	6.66488e-07
GOTERM_BP_DIRECT	GO:0043161~proteasome-mediated ubiquitin-dependent protein catabolic process	25	4.40141	2.74106e-08	9861, 9320, 8452, 5683, 23607, 5684, 5686, 23327, 5717, 5719, 7415, 5714, 5692, 5693, 5695, 83737, 9097, 5708, 80232, 5709, 5687, 5700, 5701, 5704, 5705	552	225	19462	3.91747	7.51023e-05	1.90634e-05	1.85764e-05
GOTERM_BP_DIRECT	GO:0043488~regulation of mRNA stability	14	2.46479	2.78298e-08	8761, 7431, 5692, 5693, 5683, 5684, 5695, 5686, 8087, 51441, 5687, 5700, 5704, 5705	552	65	19462	7.59387	7.62507e-05	1.90634e-05	1.85764e-05
GOTERM_BP_DIRECT	GO:0000281~mitotic cytokinesis	14	2.46479	4.91907e-08	9212, 9475, 11021, 23265, 9493, 4628, 387, 388, 389, 60412, 26586, 54443, 6711, 5347	552	68	19462	7.25884	0.000134773	2.69565e-05	2.62678e-05
GOTERM_BP_DIRECT	GO:0034613~cellular protein localization	14	2.46479	1.1887e-07	7532, 7531, 7534, 7533, 1495, 27339, 28956, 23176, 55004, 998, 7529, 5339, 10971, 4735	552	73	19462	6.76166	0.000325651	5.4284e-05	5.28972e-05
GOTERM_BP_DIRECT	GO:1902036~regulation of hematopoietic stem cell differentiation	10	1.76056	3.05301e-07	5692, 5693, 51441, 5683, 5684, 5695, 5686, 5687, 5610, 83737	552	34	19462	10.3698	0.000836174	0.000119503	0.00011645
GOTERM_BP_DIRECT	GO:0051639~actin filament network formation	7	1.23239	4.00568e-07	3936, 10092, 23242, 5357, 5358, 56907, 87	552	12	19462	20.5667	0.00109695	0.000137195	0.00013369
GOTERM_BP_DIRECT	GO:0010498~proteasomal protein catabolic process	10	1.76056	8.57714e-07	7917, 5692, 5693, 5683, 5684, 5695, 5686, 7415, 5687, 27339	552	38	19462	9.27822	0.00234738	0.000261126	0.000254455
GOTERM_BP_DIRECT	GO:0000226~microtubule cytoskeleton organization	17	2.99296	3.65197e-06	4131, 4133, 90102, 4134, 10383, 23332, 84617, 9055, 203068, 57530, 1267, 667, 283431, 10376, 347733, 4747, 84790	552	145	19462	4.13361	0.00995651	0.000822242	0.000801235
GOTERM_BP_DIRECT	GO:0031032~actomyosin structure organization	9	1.58451	3.71982e-06	4628, 79784, 4629, 9475, 57669, 1266, 399687, 7082, 4627	552	34	19462	9.3328	0.0101406	0.000822242	0.000801235
GOTERM_BP_DIRECT	GO:1900740~positive regulation of protein insertion into mitochondrial membrane involved in apoptotic signaling pathway	6	1.05634	4.00152e-06	7532, 7531, 7534, 7533, 7529, 10971	552	10	19462	21.1543	0.0109043	0.000822242	0.000801235
GOTERM_BP_DIRECT	GO:0006886~intracellular protein transport	27	4.75352	4.18259e-06	26958, 8775, 1315, 375, 1314, 1434, 54732, 378, 56993, 1939, 8943, 65082, 10972, 9276, 7533, 26985, 23193, 10527, 388, 2017, 400, 51552, 55737, 10043, 10981, 92609, 5869	552	337	19462	2.82476	0.0113949	0.000822242	0.000801235
GOTERM_BP_DIRECT	GO:0051893~regulation of focal adhesion assembly	8	1.40845	4.32948e-06	23603, 387, 9475, 79834, 23332, 7414, 71, 23499	552	25	19462	11.2823	0.0117927	0.000822242	0.000801235
GOTERM_BP_DIRECT	GO:0015031~protein transport	32	5.6338	4.50132e-06	8773, 9367, 11021, 9688, 23265, 29927, 23225, 4927, 4928, 60412, 27147, 3895, 857, 10651, 65082, 4645, 4627, 9554, 10482, 25930, 23279, 7095, 10945, 6238, 79902, 55737, 81, 10043, 11014, 56907, 92609, 127829	552	446	19462	2.52967	0.0122579	0.000822242	0.000801235
GOTERM_BP_DIRECT	GO:0051017~actin filament bundle assembly	9	1.58451	7.34008e-06	3936, 4430, 1809, 800, 5357, 57175, 5358, 6624, 87	552	37	19462	8.57609	0.019911	0.00125699	0.00122488
GOTERM_BP_DIRECT	GO:0098974~postsynaptic actin cytoskeleton organization	7	1.23239	9.92944e-06	728378, 345651, 653781, 10160, 28988, 71, 1627	552	19	19462	12.9895	0.02684	0.00160039	0.00155951
GOTERM_BP_DIRECT	GO:0030433~ubiquitin-dependent ERAD pathway	12	2.11268	1.71134e-05	10613, 54431, 7917, 11160, 1047, 57003, 6400, 821, 7415, 27248, 54788, 29979	552	81	19462	5.2233	0.0458088	0.00254763	0.00248254
GOTERM_BP_DIRECT	GO:0016192~vesicle-mediated transport	21	3.69718	1.7666e-05	26958, 9276, 8301, 8775, 26985, 9341, 1315, 3306, 375, 1314, 400, 378, 51552, 10890, 10981, 8943, 65082, 4645, 56907, 6712, 27183	552	240	19462	3.08501	0.0472525	0.00254763	0.00248254
GOTERM_BP_DIRECT	GO:0043297~apical junction assembly	5	0.880282	2.07831e-05	387, 389, 1495, 7414, 9948	552	7	19462	25.1837	0.0553553	0.00284729	0.00277455
GOTERM_BP_DIRECT	GO:0007163~establishment or maintenance of cell polarity	10	1.76056	2.53397e-05	387, 388, 389, 10097, 10096, 998, 1495, 23332, 6624, 1739	552	56	19462	6.29594	0.067076	0.00330622	0.00322176
GOTERM_BP_DIRECT	GO:0045040~protein import into mitochondrial outer membrane	6	1.05634	2.89306e-05	56993, 10651, 10452, 9868, 25813, 23788	552	14	19462	15.1102	0.0762105	0.00360318	0.00351113
GOTERM_BP_DIRECT	GO:0036388~pre-replicative complex assembly	7	1.23239	3.35442e-05	5692, 5693, 5683, 5684, 5695, 5686, 5687	552	23	19462	10.7305	0.0878152	0.00399614	0.00389405
GOTERM_BP_DIRECT	GO:0006521~regulation of cellular amino acid metabolic process	7	1.23239	4.36607e-05	5692, 5693, 5683, 5684, 5695, 5686, 5687	552	24	19462	10.2834	0.112754	0.00498459	0.00485725
GOTERM_BP_DIRECT	GO:0048870~cell motility	9	1.58451	4.66195e-05	728378, 345651, 2017, 653781, 667, 11034, 71, 6624, 1073	552	47	19462	6.75139	0.119918	0.00499059	0.00486309
GOTERM_BP_DIRECT	GO:0016477~cell migration	22	3.87324	4.73559e-05	23603, 8452, 10092, 23607, 90102, 399687, 1495, 57175, 6050, 3936, 387, 388, 389, 378, 1398, 79834, 79811, 998, 4677, 6624, 10787, 8826	552	278	19462	2.79014	0.121692	0.00499059	0.00486309
GOTERM_BP_DIRECT	GO:0021762~substantia nigra development	9	1.58451	5.45716e-05	387, 59345, 1267, 7531, 9118, 7533, 998, 4722, 10971	552	48	19462	6.61073	0.138888	0.00548793	0.00534773
GOTERM_BP_DIRECT	GO:0002479~antigen processing and presentation of exogenous peptide antigen via MHC class I, TAP-dependent	7	1.23239	5.6081e-05	5692, 5693, 5683, 5684, 5695, 5686, 5687	552	25	19462	9.87203	0.142442	0.00548793	0.00534773
GOTERM_BP_DIRECT	GO:0034314~Arp2/3 complex-mediated actin nucleation	7	1.23239	7.11712e-05	10109, 10092, 10095, 10094, 10097, 10096, 5987	552	26	19462	9.49234	0.177178	0.00672445	0.00655266
GOTERM_BP_DIRECT	GO:0061418~regulation of transcription from RNA polymerase II promoter in response to hypoxia	7	1.23239	8.93303e-05	5692, 5693, 5683, 5684, 5695, 5686, 5687	552	27	19462	9.14077	0.21712	0.00815884	0.0079504
GOTERM_BP_DIRECT	GO:0060071~Wnt signaling pathway, planar cell polarity pathway	9	1.58451	9.85508e-05	387, 5692, 5693, 5683, 5684, 5695, 5686, 998, 5687	552	52	19462	6.10222	0.236653	0.00871062	0.00848809
GOTERM_BP_DIRECT	GO:0008360~regulation of cell shape	15	2.64085	0.000102013	7168, 79784, 4628, 387, 388, 121512, 389, 301, 10627, 1398, 5962, 1739, 103910, 9948, 4627	552	151	19462	3.50238	0.243862	0.0087349	0.00851175
GOTERM_BP_DIRECT	GO:0006913~nucleocytoplasmic transport	9	1.58451	0.00011323	9631, 4927, 4928, 9688, 79902, 57122, 23279, 23225, 8021	552	53	19462	5.98708	0.266749	0.00936543	0.00912617
GOTERM_BP_DIRECT	GO:0045214~sarcomere organization	8	1.40845	0.000116213	5573, 7168, 3880, 71, 1073, 5339, 3856, 9948	552	40	19462	7.05145	0.27272	0.00936543	0.00912617
GOTERM_BP_DIRECT	GO:0006888~ER to Golgi vesicle-mediated transport	14	2.46479	0.000122087	26958, 9554, 9276, 8452, 9217, 1315, 10945, 1314, 54732, 378, 7415, 9218, 11014, 10972	552	135	19462	3.65631	0.284331	0.00955764	0.00931347
GOTERM_BP_DIRECT	GO:0007010~cytoskeleton organization	15	2.64085	0.000125937	6494, 7168, 11252, 6840, 23332, 57584, 121512, 81624, 57553, 29763, 832, 667, 1808, 3983, 83442	552	154	19462	3.43415	0.291842	0.00958517	0.0093403
GOTERM_BP_DIRECT	GO:0006413~translational initiation	9	1.58451	0.000148028	6188, 8661, 1973, 10480, 1982, 1981, 8665, 6193, 1968	552	55	19462	5.76937	0.333441	0.0109621	0.010682
GOTERM_BP_DIRECT	GO:0045104~intermediate filament cytoskeleton organization	6	1.05634	0.000249504	5493, 5630, 667, 3875, 23499, 5339	552	21	19462	10.0735	0.495267	0.0179905	0.0175309
GOTERM_BP_DIRECT	GO:0006457~protein folding	16	2.8169	0.000276259	9531, 22824, 7841, 6950, 10294, 2771, 2782, 9093, 57003, 59345, 1047, 3301, 821, 23770, 10131, 10049	552	186	19462	3.03288	0.530954	0.0188792	0.0183969
GOTERM_BP_DIRECT	GO:0002223~stimulatory C-type lectin receptor signaling pathway	8	1.40845	0.000288156	5692, 5693, 5683, 5684, 5695, 5686, 5687, 6714	552	46	19462	6.1317	0.546002	0.0188792	0.0183969
GOTERM_BP_DIRECT	GO:0010972~negative regulation of G2/M transition of mitotic cell cycle	7	1.23239	0.000289389	5692, 5693, 5683, 5684, 5695, 5686, 5687	552	33	19462	7.47881	0.547533	0.0188792	0.0183969
GOTERM_BP_DIRECT	GO:0001578~microtubule bundle formation	7	1.23239	0.000289389	4926, 4131, 4133, 5347, 23332, 23255, 9055	552	33	19462	7.47881	0.547533	0.0188792	0.0183969
GOTERM_BP_DIRECT	GO:0006406~mRNA export from nucleus	9	1.58451	0.000308641	9631, 4927, 10482, 79902, 57187, 57122, 5976, 23279, 8021	552	61	19462	5.20189	0.57079	0.0196669	0.0191645
GOTERM_BP_DIRECT	GO:0031145~anaphase-promoting complex-dependent catabolic process	8	1.40845	0.000330425	5692, 8452, 5693, 5683, 5684, 5695, 5686, 5687	552	47	19462	6.00123	0.595666	0.0205765	0.0200508
GOTERM_BP_DIRECT	GO:0033209~tumor necrosis factor-mediated signaling pathway	10	1.76056	0.000387108	5692, 5693, 5683, 5684, 5695, 5686, 5687, 81, 3875, 3856	552	79	19462	4.46294	0.653849	0.0235706	0.0229684
GOTERM_BP_DIRECT	GO:0000278~mitotic cell cycle	14	2.46479	0.00047717	9212, 8452, 10383, 84617, 8021, 54475, 10844, 4927, 203068, 5347, 10376, 347733, 11258, 84790	552	155	19462	3.18453	0.729574	0.0272761	0.0265793
GOTERM_BP_DIRECT	GO:0042776~mitochondrial ATP synthesis coupled proton transport	9	1.58451	0.000479255	4705, 51079, 4722, 30968, 506, 4700, 4723, 4704, 54539	552	65	19462	4.88177	0.731115	0.0272761	0.0265793
GOTERM_BP_DIRECT	GO:0098609~cell-cell adhesion	16	2.8169	0.000482762	23607, 5499, 1000, 1495, 7082, 301, 302, 1266, 10890, 11187, 3875, 1739, 5318, 6714, 10611, 4627	552	196	19462	2.87814	0.733688	0.0272761	0.0265793
GOTERM_BP_DIRECT	GO:0070527~platelet aggregation	8	1.40845	0.000487785	2778, 2316, 10627, 7414, 71, 10398, 5912, 4627	552	50	19462	5.64116	0.73733	0.0272761	0.0265793
GOTERM_BP_DIRECT	GO:0051014~actin filament severing	5	0.880282	0.000507362	23380, 2314, 6840, 11034, 1073	552	14	19462	12.5919	0.751055	0.0278034	0.0270931
GOTERM_BP_DIRECT	GO:0006890~retrograde vesicle-mediated transport, Golgi to ER	8	1.40845	0.000551788	9554, 26958, 10945, 1314, 9276, 378, 11014, 10972	552	51	19462	5.53055	0.779601	0.0296451	0.0288877
GOTERM_BP_DIRECT	GO:0007017~microtubule-based process	7	1.23239	0.000639932	203068, 10383, 10376, 347733, 11258, 84617, 84790	552	38	19462	6.49476	0.826916	0.0337195	0.0328581
GOTERM_BP_DIRECT	GO:0070358~actin polymerization-dependent cell motility	4	0.704225	0.000725527	55740, 10109, 10094, 10096	552	7	19462	20.147	0.863122	0.0375084	0.0365501
GOTERM_BP_DIRECT	GO:0051301~cell division	24	4.22535	0.000778068	9212, 6188, 23607, 4134, 5499, 2771, 23332, 23310, 9055, 54892, 4926, 203068, 57553, 23384, 998, 5501, 10376, 54888, 5898, 10982, 27183, 4735, 127829, 84790	552	389	19462	2.17525	0.881487	0.0390905	0.0380919
GOTERM_BP_DIRECT	GO:0007519~skeletal muscle tissue development	8	1.40845	0.000784664	79784, 2317, 387, 140465, 6840, 857, 1073, 4637	552	54	19462	5.2233	0.883612	0.0390905	0.0380919
GOTERM_BP_DIRECT	GO:0030833~regulation of actin filament polymerization	7	1.23239	0.000848221	10109, 2017, 10092, 10095, 10094, 28988, 1627	552	40	19462	6.17002	0.902227	0.040651	0.0396125
GOTERM_BP_DIRECT	GO:0006606~protein import into nucleus	11	1.93662	0.000852332	9631, 10527, 4927, 4928, 1434, 5530, 9688, 79902, 57122, 8021, 55705	552	106	19462	3.65877	0.903323	0.040651	0.0396125
GOTERM_BP_DIRECT	GO:0072659~protein localization to plasma membrane	14	2.46479	0.000860496	9475, 1000, 682, 2316, 84668, 5906, 10627, 5962, 6711, 10890, 11187, 1739, 5318, 5716	552	165	19462	2.99152	0.905464	0.040651	0.0396125
GOTERM_BP_DIRECT	GO:0002181~cytoplasmic translation	10	1.76056	0.00109346	6175, 6232, 6188, 55854, 9349, 6134, 6233, 4733, 6193, 3921	552	91	19462	3.87442	0.950099	0.0507809	0.0494836
GOTERM_BP_DIRECT	GO:0030048~actin filament-based movement	5	0.880282	0.00112755	4628, 79784, 4650, 4430, 4627	552	17	19462	10.3698	0.954554	0.0510477	0.0497435
GOTERM_BP_DIRECT	GO:1901888~regulation of cell junction assembly	4	0.704225	0.00113646	5906, 9475, 5908, 7082	552	8	19462	17.6286	0.955652	0.0510477	0.0497435
GOTERM_BP_DIRECT	GO:0031116~positive regulation of microtubule polymerization	6	1.05634	0.00141625	4926, 6188, 4131, 79811, 23332, 4733	552	30	19462	7.05145	0.979417	0.0619936	0.0604098
GOTERM_BP_DIRECT	GO:0090263~positive regulation of canonical Wnt signaling pathway	12	2.11268	0.0014254	54475, 5692, 5693, 5683, 5684, 5695, 5686, 7415, 5687, 55737, 857, 6714	552	133	19462	3.1811	0.979927	0.0619936	0.0604098
GOTERM_BP_DIRECT	GO:0032508~DNA duplex unwinding	8	1.40845	0.00147921	4172, 301, 7520, 22907, 5985, 5976, 10146, 84164	552	60	19462	4.70097	0.982682	0.0633285	0.0617106
GOTERM_BP_DIRECT	GO:0006412~translation	16	2.8169	0.00172189	8761, 6175, 6188, 6232, 9349, 6134, 6233, 6193, 2193, 1981, 5610, 7965, 6238, 10056, 3921, 5859	552	222	19462	2.54106	0.991103	0.0722882	0.0704415
GOTERM_BP_DIRECT	GO:0030050~vesicle transport along actin filament	5	0.880282	0.00175566	55930, 4430, 4641, 81, 4645	552	19	19462	9.27822	0.991891	0.0722882	0.0704415
GOTERM_BP_DIRECT	GO:0070498~interleukin-1-mediated signaling pathway	7	1.23239	0.00179401	5692, 5693, 5683, 5684, 5695, 5686, 5687	552	46	19462	5.36523	0.992701	0.0722882	0.0704415
GOTERM_BP_DIRECT	GO:0006605~protein targeting	7	1.23239	0.00179401	7532, 7531, 7534, 4641, 6734, 7529, 10971	552	46	19462	5.36523	0.992701	0.0722882	0.0704415
GOTERM_BP_DIRECT	GO:0010592~positive regulation of lamellipodium assembly	6	1.05634	0.0019104	10109, 10097, 10096, 998, 6624, 10787	552	32	19462	6.61073	0.994697	0.0758622	0.0739241
GOTERM_BP_DIRECT	GO:0007409~axonogenesis	10	1.76056	0.00198016	728378, 345651, 4131, 653781, 1267, 8301, 10890, 10939, 71, 4747	552	99	19462	3.56134	0.995621	0.0775093	0.0755291
GOTERM_BP_DIRECT	GO:0032956~regulation of actin cytoskeleton organization	10	1.76056	0.00212275	387, 9475, 388, 389, 23607, 1398, 998, 5898, 6624, 8826	552	100	19462	3.52572	0.99704	0.0816643	0.079578
GOTERM_BP_DIRECT	GO:0036503~ERAD pathway	5	0.880282	0.00214592	57003, 6400, 7415, 27248, 54788	552	20	19462	8.81431	0.997222	0.0816643	0.079578
GOTERM_BP_DIRECT	GO:0021987~cerebral cortex development	9	1.58451	0.0022278	1459, 2316, 7531, 1398, 1000, 4677, 347733, 471, 4747	552	82	19462	3.8697	0.997782	0.0829832	0.0808632
GOTERM_BP_DIRECT	GO:0038095~Fc-epsilon receptor signaling pathway	7	1.23239	0.00224115	5692, 5693, 5683, 5684, 5695, 5686, 5687	552	48	19462	5.14168	0.997861	0.0829832	0.0808632
GOTERM_BP_DIRECT	GO:0000209~protein polyubiquitination	15	2.64085	0.00229452	9320, 5692, 8452, 5693, 5683, 5684, 5695, 5686, 83737, 27339, 9690, 23327, 1029, 5687, 5987	552	206	19462	2.56728	0.998153	0.0838265	0.081685
GOTERM_BP_DIRECT	GO:0051292~nuclear pore complex assembly	4	0.704225	0.00233427	4928, 9688, 57122, 8087	552	10	19462	14.1029	0.998344	0.0841567	0.0820067
GOTERM_BP_DIRECT	GO:1901800~positive regulation of proteasomal protein catabolic process	5	0.880282	0.00259214	5700, 5701, 160418, 5704, 5705	552	21	19462	8.39458	0.999184	0.0899046	0.0876077
GOTERM_BP_DIRECT	GO:0008154~actin polymerization or depolymerization	5	0.880282	0.00259214	55740, 2314, 832, 6840, 11034	552	21	19462	8.39458	0.999184	0.0899046	0.0876077
GOTERM_BP_DIRECT	GO:0007007~inner mitochondrial membrane organization	5	0.880282	0.00259214	125988, 79568, 55735, 10651, 25813	552	21	19462	8.39458	0.999184	0.0899046	0.0876077
GOTERM_BP_DIRECT	GO:0009060~aerobic respiration	8	1.40845	0.00305965	4705, 7384, 51079, 4722, 4700, 4723, 4704, 54539	552	68	19462	4.14791	0.999774	0.1013	0.0987117
GOTERM_BP_DIRECT	GO:0006998~nuclear envelope organization	5	0.880282	0.00309808	9631, 9688, 221496, 25777, 27183	552	22	19462	8.01301	0.999797	0.1013	0.0987117
GOTERM_BP_DIRECT	GO:1901380~negative regulation of potassium ion transmembrane transport	4	0.704225	0.00314251	9943, 857, 3757, 23327	552	11	19462	12.8208	0.99982	0.1013	0.0987117
GOTERM_BP_DIRECT	GO:0006614~SRP-dependent cotranslational protein targeting to membrane	4	0.704225	0.00314251	6731, 6734, 29927, 6747	552	11	19462	12.8208	0.99982	0.1013	0.0987117
GOTERM_BP_DIRECT	GO:0075522~IRES-dependent viral translational initiation	4	0.704225	0.00314251	8661, 8665, 1939, 7812	552	11	19462	12.8208	0.99982	0.1013	0.0987117
GOTERM_BP_DIRECT	GO:0071803~positive regulation of podosome assembly	4	0.704225	0.00314251	3936, 387, 6624, 6714	552	11	19462	12.8208	0.99982	0.1013	0.0987117
GOTERM_BP_DIRECT	GO:0006261~DNA-dependent DNA replication	6	1.05634	0.00325956	5985, 5700, 5701, 57418, 5704, 5705	552	36	19462	5.87621	0.99987	0.103851	0.101198
GOTERM_BP_DIRECT	GO:0001649~osteoblast differentiation	11	1.93662	0.00350208	22800, 27044, 9188, 57003, 23560, 6238, 2274, 5701, 506, 2194, 7171	552	128	19462	3.02992	0.999933	0.110295	0.107478
GOTERM_BP_DIRECT	GO:0051016~barbed-end actin filament capping	5	0.880282	0.00366742	2314, 832, 6840, 5962, 829	552	23	19462	7.66462	0.999958	0.112909	0.110024
GOTERM_BP_DIRECT	GO:0065003~macromolecular complex assembly	12	2.11268	0.00366748	10844, 23607, 1047, 29775, 2058, 8301, 7965, 10939, 1460, 54788, 9341, 829	552	150	19462	2.82058	0.999958	0.112909	0.110024
GOTERM_BP_DIRECT	GO:0090557~establishment of endothelial intestinal barrier	4	0.704225	0.00410252	4301, 7082, 2194, 57826	552	12	19462	11.7524	0.999987	0.122184	0.119062
GOTERM_BP_DIRECT	GO:0032486~Rap protein signal transduction	4	0.704225	0.00410252	5906, 5908, 5912, 57826	552	12	19462	11.7524	0.999987	0.122184	0.119062
GOTERM_BP_DIRECT	GO:0006613~cotranslational protein targeting to membrane	4	0.704225	0.00410252	6745, 6734, 29927, 7095	552	12	19462	11.7524	0.999987	0.122184	0.119062
GOTERM_BP_DIRECT	GO:0006418~tRNA aminoacylation for protein translation	5	0.880282	0.00430373	5917, 2058, 4677, 3735, 5859	552	24	19462	7.34526	0.999993	0.126798	0.123559
GOTERM_BP_DIRECT	GO:0030043~actin filament fragmentation	3	0.528169	0.00462211	11034, 1073, 9948	552	4	19462	26.4429	0.999997	0.13473	0.131288
GOTERM_BP_DIRECT	GO:0038061~NIK/NF-kappaB signaling	7	1.23239	0.00490503	5692, 5693, 5683, 5684, 5695, 5686, 5687	552	56	19462	4.40716	0.999999	0.140272	0.136688
GOTERM_BP_DIRECT	GO:0031146~SCF-dependent proteasomal ubiquitin-dependent protein catabolic process	8	1.40845	0.00491464	8453, 5692, 5693, 5683, 5684, 5695, 5686, 5687	552	74	19462	3.81159	0.999999	0.140272	0.136688
GOTERM_BP_DIRECT	GO:0036120~cellular response to platelet-derived growth factor stimulus	5	0.880282	0.00501049	7525, 5962, 57175, 6714, 8826	552	25	19462	7.05145	0.999999	0.141533	0.137917
GOTERM_BP_DIRECT	GO:1900182~positive regulation of protein localization to nucleus	6	1.05634	0.00518672	1029, 10527, 23607, 29775, 5347, 6714	552	40	19462	5.28859	0.999999	0.143085	0.139429
GOTERM_BP_DIRECT	GO:0030041~actin filament polymerization	6	1.05634	0.00518672	10109, 2017, 81624, 23242, 56907, 1739	552	40	19462	5.28859	0.999999	0.143085	0.139429
GOTERM_BP_DIRECT	GO:0030042~actin filament depolymerization	4	0.704225	0.00522208	57553, 11034, 1073, 9948	552	13	19462	10.8484	0.999999	0.143085	0.139429
GOTERM_BP_DIRECT	GO:0043687~post-translational protein modification	8	1.40845	0.00568995	9212, 5692, 5693, 5683, 5684, 5695, 5686, 5687	552	76	19462	3.71129	1	0.154052	0.150117
GOTERM_BP_DIRECT	GO:0032467~positive regulation of cytokinesis	6	1.05634	0.00577235	9212, 387, 8452, 6840, 998, 9493	552	41	19462	5.1596	1	0.154052	0.150117
GOTERM_BP_DIRECT	GO:0043393~regulation of protein binding	5	0.880282	0.00579101	1398, 998, 5347, 6714, 6604	552	26	19462	6.78024	1	0.154052	0.150117
GOTERM_BP_DIRECT	GO:0045184~establishment of protein localization	6	1.05634	0.00640304	23603, 2316, 90102, 7415, 5962, 5347	552	42	19462	5.03675	1	0.167128	0.162858
GOTERM_BP_DIRECT	GO:0051764~actin crosslink formation	4	0.704225	0.00650791	3936, 2316, 1809, 283431	552	14	19462	10.0735	1	0.167128	0.162858
GOTERM_BP_DIRECT	GO:0006465~signal peptide processing	4	0.704225	0.00650791	60559, 55486, 81502, 23478	552	14	19462	10.0735	1	0.167128	0.162858
GOTERM_BP_DIRECT	GO:0016197~endosomal transport	8	1.40845	0.00655328	23603, 8301, 11021, 55004, 10890, 10043, 4645, 27183	552	78	19462	3.61613	1	0.167128	0.162858
GOTERM_BP_DIRECT	GO:0000245~spliceosomal complex assembly	5	0.880282	0.00664852	23451, 24148, 6635, 6637, 27339	552	27	19462	6.52912	1	0.167128	0.162858
GOTERM_BP_DIRECT	GO:0032781~positive regulation of ATPase activity	5	0.880282	0.00664852	54431, 3306, 7168, 4634, 26092	552	27	19462	6.52912	1	0.167128	0.162858
GOTERM_BP_DIRECT	GO:0031532~actin cytoskeleton reorganization	7	1.23239	0.00688115	2316, 387, 2017, 301, 5898, 5339, 4627	552	60	19462	4.11335	1	0.171403	0.167024
GOTERM_BP_DIRECT	GO:0071346~cellular response to interferon-gamma	9	1.58451	0.0074944	2317, 7431, 10097, 2058, 10096, 4641, 998, 71, 9341	552	100	19462	3.17315	1	0.184933	0.180209
GOTERM_BP_DIRECT	GO:1902396~protein localization to bicellular tight junction	3	0.528169	0.00755932	2316, 71, 7082	552	5	19462	21.1543	1	0.184933	0.180209
GOTERM_BP_DIRECT	GO:0042407~cristae formation	4	0.704225	0.00796577	125988, 10939, 55735, 25813	552	15	19462	9.40193	1	0.193152	0.188218
GOTERM_BP_DIRECT	GO:0006511~ubiquitin-dependent protein catabolic process	17	2.99296	0.00896679	8453, 9320, 8452, 8237, 5683, 5684, 83737, 9690, 29979, 23327, 5717, 7917, 5719, 5709, 5687, 5701, 6921	552	290	19462	2.0668	1	0.215518	0.210012
GOTERM_BP_DIRECT	GO:0003407~neural retina development	4	0.704225	0.00960052	682, 6597, 6604, 86	552	16	19462	8.81431	1	0.228743	0.222899
GOTERM_BP_DIRECT	GO:0043001~Golgi to plasma membrane protein transport	5	0.880282	0.00971275	6711, 10890, 3875, 23499, 9341	552	30	19462	5.87621	1	0.229422	0.223561
GOTERM_BP_DIRECT	GO:0048812~neuron projection morphogenesis	7	1.23239	0.0100914	387, 23380, 2017, 28988, 1627, 10787, 4747	552	65	19462	3.79693	1	0.23633	0.230292
GOTERM_BP_DIRECT	GO:0044085~cellular component biogenesis	3	0.528169	0.0111272	5700, 5704, 5705	552	6	19462	17.6286	1	0.256207	0.249662
GOTERM_BP_DIRECT	GO:0010632~regulation of epithelial cell migration	3	0.528169	0.0111272	23603, 23499, 6714	552	6	19462	17.6286	1	0.256207	0.249662
GOTERM_BP_DIRECT	GO:0016579~protein deubiquitination	10	1.76056	0.0117313	5692, 5693, 5683, 8237, 5684, 5695, 5686, 8665, 5687, 9097	552	130	19462	2.7121	1	0.267865	0.261022
GOTERM_BP_DIRECT	GO:0045109~intermediate filament organization	7	1.23239	0.0124622	7431, 3880, 9118, 3853, 5339, 4747, 10049	552	68	19462	3.62942	1	0.279888	0.272738
GOTERM_BP_DIRECT	GO:0006469~negative regulation of protein kinase activity	7	1.23239	0.0124622	1029, 5573, 7532, 5987, 9093, 5339, 5859	552	68	19462	3.62942	1	0.279888	0.272738
GOTERM_BP_DIRECT	GO:1903146~regulation of mitophagy	4	0.704225	0.0134159	1459, 55486, 2017, 23770	552	18	19462	7.83494	1	0.298858	0.291223
GOTERM_BP_DIRECT	GO:0071560~cellular response to transforming growth factor beta stimulus	7	1.23239	0.0142444	57669, 59, 1398, 7525, 317, 857, 3066	552	70	19462	3.52572	1	0.314756	0.306715
GOTERM_BP_DIRECT	GO:0045773~positive regulation of axon extension	5	0.880282	0.0150443	4131, 1982, 28988, 23499, 1627	552	34	19462	5.18489	1	0.326336	0.317999
GOTERM_BP_DIRECT	GO:0050882~voluntary musculoskeletal movement	3	0.528169	0.0152879	3708, 55737, 7515	552	7	19462	15.1102	1	0.326336	0.317999
GOTERM_BP_DIRECT	GO:0036089~cleavage furrow formation	3	0.528169	0.0152879	9212, 387, 56907	552	7	19462	15.1102	1	0.326336	0.317999
GOTERM_BP_DIRECT	GO:2000394~positive regulation of lamellipodium morphogenesis	3	0.528169	0.0152879	23603, 57175, 6714	552	7	19462	15.1102	1	0.326336	0.317999
GOTERM_BP_DIRECT	GO:0006633~fatty acid biosynthetic process	6	1.05634	0.0155503	5571, 201562, 51144, 51495, 2194, 5825	552	52	19462	4.06814	1	0.326336	0.317999
GOTERM_BP_DIRECT	GO:0032469~endoplasmic reticulum calcium ion homeostasis	4	0.704225	0.0156022	488, 3708, 57003, 54499	552	19	19462	7.42258	1	0.326336	0.317999
GOTERM_BP_DIRECT	GO:0035338~long-chain fatty-acyl-CoA biosynthetic process	4	0.704225	0.0156022	201562, 9524, 51144, 2181	552	19	19462	7.42258	1	0.326336	0.317999
GOTERM_BP_DIRECT	GO:0030334~regulation of cell migration	9	1.58451	0.0157838	26030, 2316, 387, 388, 1809, 154810, 7414, 91624, 23499	552	114	19462	2.78347	1	0.327634	0.319264
GOTERM_BP_DIRECT	GO:0045814~negative regulation of gene expression, epigenetic	5	0.880282	0.0166148	23272, 9646, 9555, 55506, 5987	552	35	19462	5.03675	1	0.339735	0.331056
GOTERM_BP_DIRECT	GO:0006891~intra-Golgi vesicle-mediated transport	5	0.880282	0.0166148	1315, 26958, 1314, 9276, 8775	552	35	19462	5.03675	1	0.339735	0.331056
GOTERM_BP_DIRECT	GO:2000736~regulation of stem cell differentiation	4	0.704225	0.0179768	54940, 54888, 3066, 9219	552	20	19462	7.05145	1	0.352808	0.343795
GOTERM_BP_DIRECT	GO:0071375~cellular response to peptide hormone stimulus	4	0.704225	0.0179768	4131, 5447, 857, 6714	552	20	19462	7.05145	1	0.352808	0.343795
GOTERM_BP_DIRECT	GO:0051492~regulation of stress fiber assembly	4	0.704225	0.0179768	9475, 998, 71, 11346	552	20	19462	7.05145	1	0.352808	0.343795
GOTERM_BP_DIRECT	GO:0030220~platelet formation	4	0.704225	0.0179768	65082, 9948, 4627, 87	552	20	19462	7.05145	1	0.352808	0.343795
GOTERM_BP_DIRECT	GO:0045732~positive regulation of protein catabolic process	8	1.40845	0.0182532	9554, 79888, 51079, 7415, 55737, 5962, 83737, 23327	552	95	19462	2.96903	1	0.352808	0.343795
GOTERM_BP_DIRECT	GO:0032880~regulation of protein localization	8	1.40845	0.0182532	9367, 4133, 8301, 51552, 4301, 5987, 27183, 10049	552	95	19462	2.96903	1	0.352808	0.343795
GOTERM_BP_DIRECT	GO:0030032~lamellipodium assembly	5	0.880282	0.0182842	121512, 832, 79902, 7414, 3983	552	36	19462	4.89684	1	0.352808	0.343795
GOTERM_BP_DIRECT	GO:0030071~regulation of mitotic metaphase/anaphase transition	5	0.880282	0.0182842	6597, 5347, 9274, 6604, 86	552	36	19462	4.89684	1	0.352808	0.343795
GOTERM_BP_DIRECT	GO:1902600~hydrogen ion transmembrane transport	10	1.76056	0.0190474	5250, 1327, 7384, 9114, 476, 6566, 10165, 537, 291, 506	552	141	19462	2.50051	1	0.363006	0.353732
GOTERM_BP_DIRECT	GO:0007049~cell cycle	19	3.34507	0.0191122	4172, 4175, 23607, 5499, 2771, 1459, 1029, 51441, 55215, 57553, 23384, 5347, 5501, 5898, 3875, 10982, 27183, 6714, 127829	552	370	19462	1.81051	1	0.363006	0.353732
GOTERM_BP_DIRECT	GO:0044788~modulation by host of viral process	3	0.528169	0.0200051	9475, 998, 2194	552	8	19462	13.2215	1	0.363006	0.353732
GOTERM_BP_DIRECT	GO:0034329~cell junction assembly	3	0.528169	0.0200051	387, 998, 829	552	8	19462	13.2215	1	0.363006	0.353732
GOTERM_BP_DIRECT	GO:0030836~positive regulation of actin filament depolymerization	3	0.528169	0.0200051	11034, 1073, 9948	552	8	19462	13.2215	1	0.363006	0.353732
GOTERM_BP_DIRECT	GO:0036035~osteoclast development	3	0.528169	0.0200051	302, 537, 6714	552	8	19462	13.2215	1	0.363006	0.353732
GOTERM_BP_DIRECT	GO:0051683~establishment of Golgi localization	3	0.528169	0.0200051	7534, 998, 57584	552	8	19462	13.2215	1	0.363006	0.353732
GOTERM_BP_DIRECT	GO:0030223~neutrophil differentiation	3	0.528169	0.0200051	25979, 3930, 2194	552	8	19462	13.2215	1	0.363006	0.353732
GOTERM_BP_DIRECT	GO:0030497~fatty acid elongation	3	0.528169	0.0200051	201562, 9524, 51495	552	8	19462	13.2215	1	0.363006	0.353732
GOTERM_BP_DIRECT	GO:0006405~RNA export from nucleus	4	0.704225	0.0205409	9631, 4928, 57510, 8021	552	21	19462	6.71567	1	0.367857	0.358459
GOTERM_BP_DIRECT	GO:0030865~cortical cytoskeleton organization	4	0.704225	0.0205409	387, 388, 389, 9948	552	21	19462	6.71567	1	0.367857	0.358459
GOTERM_BP_DIRECT	GO:0042060~wound healing	8	1.40845	0.0212789	5493, 7168, 5530, 667, 57175, 23499, 3853, 5339	552	98	19462	2.87814	1	0.378599	0.368927
GOTERM_BP_DIRECT	GO:0086091~regulation of heart rate by cardiac conduction	5	0.880282	0.0219259	781, 7531, 857, 5318, 3757	552	38	19462	4.63911	1	0.387594	0.377692
GOTERM_BP_DIRECT	GO:0016241~regulation of macroautophagy	6	1.05634	0.0223523	9114, 51100, 60412, 23265, 55737, 29979	552	57	19462	3.71129	1	0.392598	0.382568
GOTERM_BP_DIRECT	GO:0061640~cytoskeleton-dependent cytokinesis	4	0.704225	0.0232951	23176, 11258, 27183, 4735	552	22	19462	6.41041	1	0.406551	0.396165
GOTERM_BP_DIRECT	GO:0072006~nephron development	3	0.528169	0.025244	79902, 57122, 23279	552	9	19462	11.7524	1	0.424346	0.413505
GOTERM_BP_DIRECT	GO:1900027~regulation of ruffle assembly	3	0.528169	0.025244	23603, 5962, 857	552	9	19462	11.7524	1	0.424346	0.413505
GOTERM_BP_DIRECT	GO:0051246~regulation of protein metabolic process	3	0.528169	0.025244	9475, 54434, 55737	552	9	19462	11.7524	1	0.424346	0.413505
GOTERM_BP_DIRECT	GO:0061154~endothelial tube morphogenesis	3	0.528169	0.025244	682, 388, 1460	552	9	19462	11.7524	1	0.424346	0.413505
GOTERM_BP_DIRECT	GO:1990544~mitochondrial ATP transmembrane transport	3	0.528169	0.025244	291, 293, 29957	552	9	19462	11.7524	1	0.424346	0.413505
GOTERM_BP_DIRECT	GO:0086013~membrane repolarization during cardiac muscle cell action potential	3	0.528169	0.025244	476, 7531, 3757	552	9	19462	11.7524	1	0.424346	0.413505
GOTERM_BP_DIRECT	GO:0090148~membrane fission	5	0.880282	0.0259803	23603, 51100, 60412, 23265, 27183	552	40	19462	4.40716	1	0.434061	0.422972
GOTERM_BP_DIRECT	GO:0031175~neuron projection development	9	1.58451	0.0269741	11091, 25814, 7431, 4131, 4133, 4134, 11021, 9218, 55607	552	126	19462	2.51837	1	0.447431	0.436
GOTERM_BP_DIRECT	GO:0007266~Rho protein signal transduction	6	1.05634	0.0272337	387, 9475, 388, 51495, 4650, 9826	552	60	19462	3.52572	1	0.447431	0.436
GOTERM_BP_DIRECT	GO:0031398~positive regulation of protein ubiquitination	7	1.23239	0.0272704	8452, 55215, 7965, 857, 9093, 5716, 29979	552	81	19462	3.04692	1	0.447431	0.436
GOTERM_BP_DIRECT	GO:0018279~protein N-linked glycosylation via asparagine	4	0.704225	0.0293729	6185, 1650, 8813, 6184	552	24	19462	5.87621	1	0.476223	0.464056
GOTERM_BP_DIRECT	GO:1903241~U2-type prespliceosome assembly	4	0.704225	0.0293729	23451, 27336, 6635, 6637	552	24	19462	5.87621	1	0.476223	0.464056
GOTERM_BP_DIRECT	GO:2000781~positive regulation of double-strand break repair	5	0.880282	0.0304557	6597, 56907, 9274, 6604, 86	552	42	19462	4.19729	1	0.490874	0.478333
GOTERM_BP_DIRECT	GO:0051641~cellular localization	3	0.528169	0.0309714	6711, 6712, 56907	552	10	19462	10.5772	1	0.493381	0.480777
GOTERM_BP_DIRECT	GO:0090128~regulation of synapse maturation	3	0.528169	0.0309714	7534, 55737, 4747	552	10	19462	10.5772	1	0.493381	0.480777
GOTERM_BP_DIRECT	GO:0070316~regulation of G0 to G1 transition	4	0.704225	0.032695	6597, 9274, 6604, 86	552	25	19462	5.64116	1	0.517828	0.504599
GOTERM_BP_DIRECT	GO:0009306~protein secretion	6	1.05634	0.034725	2778, 26958, 284119, 6400, 821, 10890	552	64	19462	3.30537	1	0.546413	0.532454
GOTERM_BP_DIRECT	GO:0000165~MAPK cascade	10	1.76056	0.0348987	5692, 5693, 5683, 5684, 7531, 5695, 5686, 5687, 5501, 857	552	157	19462	2.24568	1	0.546413	0.532454
GOTERM_BP_DIRECT	GO:0045727~positive regulation of translation	7	1.23239	0.0351755	116496, 387, 7431, 6232, 55226, 1982, 8087	552	86	19462	2.86978	1	0.547618	0.533628
GOTERM_BP_DIRECT	GO:0034063~stress granule assembly	4	0.704225	0.0362042	1656, 51441, 7812, 10146	552	26	19462	5.42419	1	0.550304	0.536246
GOTERM_BP_DIRECT	GO:0032981~mitochondrial respiratory chain complex I assembly	6	1.05634	0.0367778	4705, 51079, 4722, 4700, 4704, 54539	552	65	19462	3.25452	1	0.550304	0.536246
GOTERM_BP_DIRECT	GO:0098911~regulation of ventricular cardiac muscle cell action potential	3	0.528169	0.0371556	857, 1739, 5318	552	11	19462	9.61561	1	0.550304	0.536246
GOTERM_BP_DIRECT	GO:0036010~protein localization to endosome	3	0.528169	0.0371556	11252, 11021, 55737	552	11	19462	9.61561	1	0.550304	0.536246
GOTERM_BP_DIRECT	GO:0051256~mitotic spindle midzone assembly	3	0.528169	0.0371556	9212, 9055, 9493	552	11	19462	9.61561	1	0.550304	0.536246
GOTERM_BP_DIRECT	GO:0030953~astral microtubule organization	3	0.528169	0.0371556	4926, 23332, 1739	552	11	19462	9.61561	1	0.550304	0.536246
GOTERM_BP_DIRECT	GO:0051220~cytoplasmic sequestering of protein	3	0.528169	0.0371556	2316, 7529, 1627	552	11	19462	9.61561	1	0.550304	0.536246
GOTERM_BP_DIRECT	GO:0070585~protein localization to mitochondrion	3	0.528169	0.0371556	3301, 23770, 23788	552	11	19462	9.61561	1	0.550304	0.536246
GOTERM_BP_DIRECT	GO:1905820~positive regulation of chromosome separation	3	0.528169	0.0371556	54892, 4926, 23310	552	11	19462	9.61561	1	0.550304	0.536246
GOTERM_BP_DIRECT	GO:0007420~brain development	14	2.46479	0.0385101	9531, 9114, 23705, 7520, 5530, 8775, 1000, 23332, 10844, 7917, 1808, 55506, 5019, 5859	552	264	19462	1.8697	1	0.567299	0.552806
GOTERM_BP_DIRECT	GO:2000819~regulation of nucleotide-excision repair	4	0.704225	0.0398987	6597, 9274, 6604, 86	552	27	19462	5.2233	1	0.584612	0.569676
GOTERM_BP_DIRECT	GO:0061077~chaperone-mediated protein folding	5	0.880282	0.0406899	55898, 10491, 6950, 10131, 10049	552	46	19462	3.83231	1	0.586792	0.571801
GOTERM_BP_DIRECT	GO:0007043~cell-cell junction assembly	5	0.880282	0.0406899	1000, 11187, 7082, 6624, 5318	552	46	19462	3.83231	1	0.586792	0.571801
GOTERM_BP_DIRECT	GO:0006120~mitochondrial electron transport, NADH to ubiquinone	5	0.880282	0.0406899	4705, 4722, 4700, 4723, 4704	552	46	19462	3.83231	1	0.586792	0.571801
GOTERM_BP_DIRECT	GO:0030335~positive regulation of cell migration	14	2.46479	0.042017	22800, 9475, 5530, 4641, 2771, 7082, 25777, 387, 389, 998, 5962, 81, 71, 857	552	267	19462	1.84869	1	0.602758	0.587359
GOTERM_BP_DIRECT	GO:0006364~rRNA processing	9	1.58451	0.042747	1029, 9188, 6232, 23517, 23481, 118460, 57418, 10556, 10885	552	138	19462	2.29939	1	0.605792	0.590315
GOTERM_BP_DIRECT	GO:0045995~regulation of embryonic development	5	0.880282	0.0435177	11091, 7917, 9320, 51552, 86	552	47	19462	3.75077	1	0.605792	0.590315
GOTERM_BP_DIRECT	GO:0051693~actin filament capping	3	0.528169	0.0437662	6709, 6711, 6712	552	12	19462	8.81431	1	0.605792	0.590315
GOTERM_BP_DIRECT	GO:0006620~posttranslational protein targeting to membrane	3	0.528169	0.0437662	7917, 29927, 7095	552	12	19462	8.81431	1	0.605792	0.590315
GOTERM_BP_DIRECT	GO:2001243~negative regulation of intrinsic apoptotic signaling pathway	4	0.704225	0.0437762	55486, 51079, 4722, 6714	552	28	19462	5.03675	1	0.605792	0.590315
GOTERM_BP_DIRECT	GO:0006839~mitochondrial transport	4	0.704225	0.0437762	1468, 10165, 10651, 29957	552	28	19462	5.03675	1	0.605792	0.590315
GOTERM_BP_DIRECT	GO:0072657~protein localization to membrane	4	0.704225	0.0437762	1398, 55004, 10981, 8943	552	28	19462	5.03675	1	0.605792	0.590315
GOTERM_BP_DIRECT	GO:0070301~cellular response to hydrogen peroxide	6	1.05634	0.0457231	6188, 388, 5111, 301, 3066, 6714	552	69	19462	3.06585	1	0.629554	0.61347
GOTERM_BP_DIRECT	GO:0048041~focal adhesion assembly	4	0.704225	0.0478342	2017, 79834, 6714, 87	552	29	19462	4.86307	1	0.655329	0.638587
GOTERM_BP_DIRECT	GO:0051028~mRNA transport	7	1.23239	0.0485078	4927, 4928, 10482, 4641, 9688, 79902, 23225	552	93	19462	2.65377	1	0.66125	0.644357
GOTERM_BP_DIRECT	GO:0017148~negative regulation of translation	7	1.23239	0.0506345	9125, 1656, 6188, 2058, 5610, 8087, 23019	552	94	19462	2.62554	1	0.672084	0.654914
GOTERM_BP_DIRECT	GO:0042761~very long-chain fatty acid biosynthetic process	3	0.528169	0.0507742	201562, 9524, 51495	552	13	19462	8.13629	1	0.672084	0.654914
GOTERM_BP_DIRECT	GO:0033619~membrane protein proteolysis	3	0.528169	0.0507742	55486, 81502, 10939	552	13	19462	8.13629	1	0.672084	0.654914
GOTERM_BP_DIRECT	GO:0009303~rRNA transcription	3	0.528169	0.0507742	2975, 284119, 84172	552	13	19462	8.13629	1	0.672084	0.654914
GOTERM_BP_DIRECT	GO:0043114~regulation of vascular permeability	3	0.528169	0.0507742	7525, 5339, 6714	552	13	19462	8.13629	1	0.672084	0.654914
GOTERM_BP_DIRECT	GO:0090136~epithelial cell-cell adhesion	3	0.528169	0.0507742	144100, 1495, 7414	552	13	19462	8.13629	1	0.672084	0.654914
GOTERM_BP_DIRECT	GO:0009408~response to heat	5	0.880282	0.0526461	3306, 3301, 10294, 11168, 9093	552	50	19462	3.52572	1	0.684761	0.667267
GOTERM_BP_DIRECT	GO:0031647~regulation of protein stability	7	1.23239	0.0528175	1029, 7917, 51100, 1650, 23176, 55737, 23327	552	95	19462	2.5979	1	0.684761	0.667267
GOTERM_BP_DIRECT	GO:0090090~negative regulation of canonical Wnt signaling pathway	10	1.76056	0.0547439	5692, 5693, 5683, 5684, 5695, 5686, 5687, 1000, 857, 10146	552	171	19462	2.06183	1	0.684761	0.667267
GOTERM_BP_DIRECT	GO:0070194~synaptonemal complex disassembly	2	0.352113	0.055823	3306, 5347	552	2	19462	35.2572	1	0.684761	0.667267
GOTERM_BP_DIRECT	GO:0016344~meiotic chromosome movement towards spindle pole	2	0.352113	0.055823	10097, 10096	552	2	19462	35.2572	1	0.684761	0.667267
GOTERM_BP_DIRECT	GO:0003064~regulation of heart rate by hormone	2	0.352113	0.055823	7531, 3757	552	2	19462	35.2572	1	0.684761	0.667267
GOTERM_BP_DIRECT	GO:1902766~skeletal muscle satellite cell migration	2	0.352113	0.055823	387, 389	552	2	19462	35.2572	1	0.684761	0.667267
GOTERM_BP_DIRECT	GO:0000022~mitotic spindle elongation	2	0.352113	0.055823	9055, 9493	552	2	19462	35.2572	1	0.684761	0.667267
GOTERM_BP_DIRECT	GO:0007549~dosage compensation	2	0.352113	0.055823	9555, 55506	552	2	19462	35.2572	1	0.684761	0.667267
GOTERM_BP_DIRECT	GO:0033206~meiotic cytokinesis	2	0.352113	0.055823	10097, 10096	552	2	19462	35.2572	1	0.684761	0.667267
GOTERM_BP_DIRECT	GO:0021692~cerebellar Purkinje cell layer morphogenesis	2	0.352113	0.055823	79934, 6712	552	2	19462	35.2572	1	0.684761	0.667267
GOTERM_BP_DIRECT	GO:0032231~regulation of actin filament bundle assembly	2	0.352113	0.055823	2316, 5962	552	2	19462	35.2572	1	0.684761	0.667267
GOTERM_BP_DIRECT	GO:0007416~synapse assembly	6	1.05634	0.0558558	4131, 10160, 1000, 55737, 28988, 6712	552	73	19462	2.89786	1	0.684761	0.667267
GOTERM_BP_DIRECT	GO:0097190~apoptotic signaling pathway	6	1.05634	0.0558558	26064, 51079, 317, 857, 55075, 10962	552	73	19462	2.89786	1	0.684761	0.667267
GOTERM_BP_DIRECT	GO:0046907~intracellular transport	5	0.880282	0.0559028	2778, 51552, 26985, 8943, 56907	552	51	19462	3.45659	1	0.684761	0.667267
GOTERM_BP_DIRECT	GO:0030838~positive regulation of actin filament polymerization	5	0.880282	0.0559028	387, 10109, 2017, 1739, 10787	552	51	19462	3.45659	1	0.684761	0.667267
GOTERM_BP_DIRECT	GO:0030866~cortical actin cytoskeleton organization	4	0.704225	0.0564802	3936, 9475, 1739, 10787	552	31	19462	4.54932	1	0.684761	0.667267
GOTERM_BP_DIRECT	GO:0008089~anterograde axonal transport	4	0.704225	0.0564802	26985, 8943, 127829, 4747	552	31	19462	4.54932	1	0.684761	0.667267
GOTERM_BP_DIRECT	GO:0006446~regulation of translational initiation	4	0.704225	0.0564802	9689, 1982, 1981, 7812	552	31	19462	4.54932	1	0.684761	0.667267
GOTERM_BP_DIRECT	GO:0061014~positive regulation of mRNA catabolic process	3	0.528169	0.0581519	9567, 5976, 23019	552	14	19462	7.55512	1	0.692767	0.675068
GOTERM_BP_DIRECT	GO:0051984~positive regulation of chromosome segregation	3	0.528169	0.0581519	54892, 4926, 23310	552	14	19462	7.55512	1	0.692767	0.675068
GOTERM_BP_DIRECT	GO:0060306~regulation of membrane repolarization	3	0.528169	0.0581519	7531, 3757, 23327	552	14	19462	7.55512	1	0.692767	0.675068
GOTERM_BP_DIRECT	GO:0030174~regulation of DNA-dependent DNA replication initiation	3	0.528169	0.0581519	4172, 4175, 57418	552	14	19462	7.55512	1	0.692767	0.675068
GOTERM_BP_DIRECT	GO:0051056~regulation of small GTPase mediated signal transduction	8	1.40845	0.0584896	6494, 26030, 23380, 121512, 4650, 9826, 57584, 9828	552	122	19462	2.31195	1	0.693772	0.676048
GOTERM_BP_DIRECT	GO:0097191~extrinsic apoptotic signaling pathway	5	0.880282	0.0592655	2017, 51079, 3875, 3856, 10962	552	52	19462	3.39012	1	0.693963	0.676234
GOTERM_BP_DIRECT	GO:0031648~protein destabilization	5	0.880282	0.0592655	1029, 8452, 55737, 5347, 6714	552	52	19462	3.39012	1	0.693963	0.676234
GOTERM_BP_DIRECT	GO:0030968~endoplasmic reticulum unfolded protein response	5	0.880282	0.0592655	26608, 9217, 7415, 5610, 27248	552	52	19462	3.39012	1	0.693963	0.676234
GOTERM_BP_DIRECT	GO:0006897~endocytosis	11	1.93662	0.061051	132299, 54940, 29763, 8301, 1808, 998, 26985, 10043, 28988, 6836, 5869	552	201	19462	1.9295	1	0.711828	0.693643
GOTERM_BP_DIRECT	GO:0051496~positive regulation of stress fiber assembly	5	0.880282	0.0627335	387, 9475, 389, 7168, 998	552	53	19462	3.32616	1	0.728346	0.709739
GOTERM_BP_DIRECT	GO:0061024~membrane organization	4	0.704225	0.0658108	51100, 28988, 26092, 55161	552	33	19462	4.27361	1	0.748928	0.729795
GOTERM_BP_DIRECT	GO:0016082~synaptic vesicle priming	3	0.528169	0.0658729	8773, 116841, 8775	552	15	19462	7.05145	1	0.748928	0.729795
GOTERM_BP_DIRECT	GO:0044319~wound healing, spreading of cells	3	0.528169	0.0658729	2316, 387, 389	552	15	19462	7.05145	1	0.748928	0.729795
GOTERM_BP_DIRECT	GO:0072384~organelle transport along microtubule	3	0.528169	0.0658729	26958, 998, 57584	552	15	19462	7.05145	1	0.748928	0.729795
GOTERM_BP_DIRECT	GO:0045176~apical protein localization	3	0.528169	0.0658729	378, 8775, 5962	552	15	19462	7.05145	1	0.748928	0.729795
GOTERM_BP_DIRECT	GO:2000045~regulation of G1/S transition of mitotic cell cycle	5	0.880282	0.066306	1029, 6597, 9274, 6604, 86	552	54	19462	3.26456	1	0.750737	0.731558
GOTERM_BP_DIRECT	GO:0008104~protein localization	8	1.40845	0.0671424	11021, 55004, 998, 1495, 857, 5339, 27339, 28956	552	126	19462	2.23856	1	0.757079	0.737738
GOTERM_BP_DIRECT	GO:0006487~protein N-linked glycosylation	5	0.880282	0.069982	6185, 7841, 1650, 5238, 6184	552	55	19462	3.2052	1	0.778245	0.758363
GOTERM_BP_DIRECT	GO:0031334~positive regulation of protein complex assembly	5	0.880282	0.069982	387, 6188, 389, 51100, 7415	552	55	19462	3.2052	1	0.778245	0.758363
GOTERM_BP_DIRECT	GO:0051491~positive regulation of filopodium assembly	4	0.704225	0.0707237	1809, 998, 5898, 6624	552	34	19462	4.14791	1	0.778245	0.758363
GOTERM_BP_DIRECT	GO:0006402~mRNA catabolic process	4	0.704225	0.0707237	27044, 9125, 51441, 6050	552	34	19462	4.14791	1	0.778245	0.758363
GOTERM_BP_DIRECT	GO:0034332~adherens junction organization	4	0.704225	0.0707237	998, 1000, 5339, 6714	552	34	19462	4.14791	1	0.778245	0.758363
GOTERM_BP_DIRECT	GO:0051497~negative regulation of stress fiber assembly	4	0.704225	0.0707237	90102, 79811, 23332, 7082	552	34	19462	4.14791	1	0.778245	0.758363
GOTERM_BP_DIRECT	GO:0000902~cell morphogenesis	7	1.23239	0.0723195	387, 3708, 54434, 832, 1000, 5339, 10787	552	103	19462	2.39612	1	0.778917	0.759017
GOTERM_BP_DIRECT	GO:0060271~cilium assembly	12	2.11268	0.0732883	25814, 9114, 2316, 84747, 378, 60412, 10097, 10096, 3983, 25930, 4735, 8481	552	235	19462	1.80037	1	0.778917	0.759017
GOTERM_BP_DIRECT	GO:0086005~ventricular cardiac muscle cell action potential	3	0.528169	0.0739118	5318, 3757, 23327	552	16	19462	6.61073	1	0.778917	0.759017
GOTERM_BP_DIRECT	GO:0086002~cardiac muscle cell action potential involved in contraction	3	0.528169	0.0739118	781, 476, 5318	552	16	19462	6.61073	1	0.778917	0.759017
GOTERM_BP_DIRECT	GO:1990869~cellular response to chemokine	3	0.528169	0.0739118	387, 9943, 23143	552	16	19462	6.61073	1	0.778917	0.759017
GOTERM_BP_DIRECT	GO:0051290~protein heterotetramerization	3	0.528169	0.0739118	79869, 10056, 2193	552	16	19462	6.61073	1	0.778917	0.759017
GOTERM_BP_DIRECT	GO:0030970~retrograde protein transport, ER to cytosol	3	0.528169	0.0739118	6400, 7415, 27248	552	16	19462	6.61073	1	0.778917	0.759017
GOTERM_BP_DIRECT	GO:0000028~ribosomal small subunit assembly	3	0.528169	0.0739118	6232, 6193, 3921	552	16	19462	6.61073	1	0.778917	0.759017
GOTERM_BP_DIRECT	GO:0006900~membrane budding	3	0.528169	0.0739118	302, 8301, 27183	552	16	19462	6.61073	1	0.778917	0.759017
GOTERM_BP_DIRECT	GO:0030049~muscle filament sliding	3	0.528169	0.0739118	7168, 140465, 4637	552	16	19462	6.61073	1	0.778917	0.759017
GOTERM_BP_DIRECT	GO:0045047~protein targeting to ER	3	0.528169	0.0739118	60559, 6734, 29927	552	16	19462	6.61073	1	0.778917	0.759017
GOTERM_BP_DIRECT	GO:0006904~vesicle docking involved in exocytosis	4	0.704225	0.0757964	60412, 23265, 10890, 9341	552	35	19462	4.0294	1	0.795717	0.775389
GOTERM_BP_DIRECT	GO:0061025~membrane fusion	4	0.704225	0.0810248	8773, 8775, 9218, 9341	552	36	19462	3.91747	1	0.822567	0.801553
GOTERM_BP_DIRECT	GO:0070059~intrinsic apoptotic signaling pathway in response to endoplasmic reticulum stress	4	0.704225	0.0810248	54431, 7917, 3708, 317	552	36	19462	3.91747	1	0.822567	0.801553
GOTERM_BP_DIRECT	GO:0007052~mitotic spindle organization	5	0.880282	0.0816204	9212, 4134, 5347, 23332, 25777	552	58	19462	3.03942	1	0.822567	0.801553
GOTERM_BP_DIRECT	GO:0055001~muscle cell development	3	0.528169	0.0822446	81, 10939, 87	552	17	19462	6.22187	1	0.822567	0.801553
GOTERM_BP_DIRECT	GO:0001732~formation of cytoplasmic translation initiation complex	3	0.528169	0.0822446	8661, 10480, 8665	552	17	19462	6.22187	1	0.822567	0.801553
GOTERM_BP_DIRECT	GO:0002026~regulation of the force of heart contraction	3	0.528169	0.0822446	476, 488, 4634	552	17	19462	6.22187	1	0.822567	0.801553
GOTERM_BP_DIRECT	GO:0060193~positive regulation of lipase activity	2	0.352113	0.0825569	387, 389	552	3	19462	23.5048	1	0.822567	0.801553
GOTERM_BP_DIRECT	GO:0061097~regulation of protein tyrosine kinase activity	2	0.352113	0.0825569	5912, 57826	552	3	19462	23.5048	1	0.822567	0.801553
GOTERM_BP_DIRECT	GO:0086098~angiotensin-activated signaling pathway involved in heart process	2	0.352113	0.0825569	857, 6714	552	3	19462	23.5048	1	0.822567	0.801553
GOTERM_BP_DIRECT	GO:0009059~macromolecule biosynthetic process	2	0.352113	0.0825569	1982, 1981	552	3	19462	23.5048	1	0.822567	0.801553
GOTERM_BP_DIRECT	GO:0051204~protein insertion into mitochondrial membrane	2	0.352113	0.0825569	79568, 56993	552	3	19462	23.5048	1	0.822567	0.801553
GOTERM_BP_DIRECT	GO:0098903~regulation of membrane repolarization during action potential	2	0.352113	0.0825569	781, 857	552	3	19462	23.5048	1	0.822567	0.801553
GOTERM_BP_DIRECT	GO:0090135~actin filament branching	2	0.352113	0.0825569	998, 57175	552	3	19462	23.5048	1	0.822567	0.801553
GOTERM_BP_DIRECT	GO:0000973~posttranscriptional tethering of RNA polymerase II gene DNA at nuclear periphery	2	0.352113	0.0825569	4928, 57122	552	3	19462	23.5048	1	0.822567	0.801553
GOTERM_BP_DIRECT	GO:0030336~negative regulation of cell migration	10	1.76056	0.0828784	23380, 388, 7168, 23560, 1809, 4301, 7414, 3066, 5912, 57826	552	186	19462	1.89555	1	0.822778	0.801758
GOTERM_BP_DIRECT	GO:0009612~response to mechanical stimulus	5	0.880282	0.0856991	5493, 387, 4131, 71, 6714	552	59	19462	2.9879	1	0.845531	0.823929
GOTERM_BP_DIRECT	GO:0030100~regulation of endocytosis	4	0.704225	0.0864046	29763, 11252, 8301, 5869	552	37	19462	3.81159	1	0.845531	0.823929
GOTERM_BP_DIRECT	GO:0032743~positive regulation of interleukin-2 production	4	0.704225	0.0864046	6188, 301, 6711, 30968	552	37	19462	3.81159	1	0.845531	0.823929
GOTERM_BP_DIRECT	GO:0097193~intrinsic apoptotic signaling pathway	4	0.704225	0.0864046	8453, 8452, 317, 10962	552	37	19462	3.81159	1	0.845531	0.823929
GOTERM_BP_DIRECT	GO:0034446~substrate adhesion-dependent cell spreading	5	0.880282	0.0898752	387, 23380, 79834, 6714, 9341	552	60	19462	2.9381	1	0.870363	0.848128
GOTERM_BP_DIRECT	GO:0042176~regulation of protein catabolic process	3	0.528169	0.0908481	5708, 5709, 23327	552	18	19462	5.87621	1	0.870363	0.848128
GOTERM_BP_DIRECT	GO:0061045~negative regulation of wound healing	3	0.528169	0.0908481	135228, 8573, 1398	552	18	19462	5.87621	1	0.870363	0.848128
GOTERM_BP_DIRECT	GO:0050773~regulation of dendrite development	3	0.528169	0.0908481	387, 1398, 1627	552	18	19462	5.87621	1	0.870363	0.848128
GOTERM_BP_DIRECT	GO:0061157~mRNA destabilization	3	0.528169	0.0908481	9475, 51441, 8087	552	18	19462	5.87621	1	0.870363	0.848128
GOTERM_BP_DIRECT	GO:0051895~negative regulation of focal adhesion assembly	3	0.528169	0.0908481	23603, 90102, 6714	552	18	19462	5.87621	1	0.870363	0.848128
GOTERM_BP_DIRECT	GO:1990090~cellular response to nerve growth factor stimulus	4	0.704225	0.0919313	5906, 10094, 1398, 11021	552	38	19462	3.71129	1	0.874945	0.852592
GOTERM_BP_DIRECT	GO:0007030~Golgi organization	8	1.40845	0.091965	400, 54732, 399687, 998, 23332, 57584, 6836, 10972	552	136	19462	2.07396	1	0.874945	0.852592
GOTERM_BP_DIRECT	GO:0001933~negative regulation of protein phosphorylation	6	1.05634	0.0933413	23603, 54431, 135228, 116496, 23705, 23770	552	85	19462	2.48875	1	0.884966	0.862358
GOTERM_BP_DIRECT	GO:0050804~modulation of synaptic transmission	6	1.05634	0.0969318	5530, 11252, 55737, 347733, 55607, 5705	552	86	19462	2.45981	1	0.915839	0.892441
GOTERM_BP_DIRECT	GO:0048813~dendrite morphogenesis	4	0.704225	0.0976005	10160, 4133, 5530, 8301	552	39	19462	3.61613	1	0.918988	0.89551
GOTERM_BP_DIRECT	GO:0042149~cellular response to glucose starvation	5	0.880282	0.0985134	5571, 26608, 7532, 51100, 7534	552	62	19462	2.84333	1	0.922904	0.899326
GOTERM_BP_DIRECT	GO:0010761~fibroblast migration	3	0.528169	0.0997006	5339, 8826, 28956	552	19	19462	5.56693	1	0.922904	0.899326
GOTERM_BP_DIRECT	GO:0019076~viral release from host cell	3	0.528169	0.0997006	9217, 9218, 27183	552	19	19462	5.56693	1	0.922904	0.899326
GOTERM_BP_DIRECT	GO:0045618~positive regulation of keratinocyte differentiation	3	0.528169	0.0997006	4926, 9555, 55506	552	19	19462	5.56693	1	0.922904	0.899326
GOTERM_BP_DIRECT	GO:0043149~stress fiber assembly	3	0.528169	0.0997006	387, 8452, 6714	552	19	19462	5.56693	1	0.922904	0.899326
